# *Arabidopsis* Group I Pumilio RNA-binding factors are vital for embryo development and balancing between growth and stress resistance

**DOI:** 10.1101/2025.08.21.671196

**Authors:** Wenjuan Wu, Di Li, Danni Lin, Wangzhi Xu, Tianli Chen, Xiaomei Chen, Wei Guo, Zhengbiao Long, Xiang Xu, Xiaoyu Tu, Jirong Huang

**Author notes:** Correspondence: Jirong Huang. These authors contributed equally to this article (Wenjuan Wu, Di Li). The author responsible for distribution of materials integral to the findings presented in this article in accordance with the policy described in the Instructions for Authors (https://academic.oup.com/plphys/pages/General-Instructions) is Jirong Huang.

## Abstract

Pumilio (PUM) RNA binding proteins are crucial for regulating gene expression by binding to a conserved motif in the 3′-untranslated region (3′-UTR). Despite their importance, the role of PUM in plants is largely unexplored. Here, we investigated the functions of *Arabidopsis* group I PUMs (APUM1-APUM6), which are ubiquitously expressed and localized in the cytosol. While single *apum* mutants exhibit no visible phenotypes, CRISPR/Cas9-generated *apum1 apum2 apum3* triple mutants (*apum1/2/3*) display reduced growth in both vegetative and reproductive organs, alongside hypersensitivity to various stresses. Remarkably, *apum1/2/3/4* quadruple mutants are embryonically lethal, highlighting their essential role in embryo development. Transcriptomic profiling revealed that differentially expressed genes (DEGs) upregulated in *apum1/2/3* are enriched in pathways related to photosynthesis, stress responses and anthocyanin biosynthesis, while downregulated DEGs are associated with biotic stress defense and hydrogen peroxide metabolism. This suggests that APUM1/2/3 act as molecular hubs balancing plant growth and stress adaptation. Biochemical assays showed that recombinant APUM homologous domains bind to the 5’-UG**U**GUAUA-3’ core motif in the 3’-UTR of the transcription factor Production of Anthocyanin Pigment1 (PAP1), crucial for anthocyanin biosynthesis. Notably, single nucleotide substitutions, except for the third U, do not affect binding, while multiple mutations disrupt interaction. Consistently, *apum1/2/3* mutants accumulate significantly more anthocyanin than wild-type plants. Furthermore, we predicted 7053 potential target genes for APUM1/2/3, with 1609 present among the upregulated DEGs in *apum1/2/3*. Taken together, our findings demonstrate that group I APUMs are vital posttranscriptional regulators, providing a new perspective on the trade-offs between growth and stress resilience in plants.
