## Supplemental Table 4 for "*Arabidopsis* Group I Pumilio RNA-binding factors are vital for embryo development and balancing between growth and stress resistance"

### Sheet: Sheet2
Supplemental Table 4. Genes upregulated more than log2(fold change) 1.5-fold in apum1/2/3 contain at least one predicted APUM-binding sites that are searched with the NRE motif 5'-UGUAUAUA-3' or its variants with one-altered nucleotide except in position 2 in the 3'-UTR.
gene_id	Match_Sequence	log2FoldChange	gene_name
AT4G27150	TGTATTTA	8.60774	AT2S2 | SESA2 (seed storage albumin 2)
AT2G38220	TGTATATT/TGTAAATA	7.01543	APD3 (ABERRANT POLLEN DEVELOPMENT 3)
AT2G38195	TGTATATT/TGTAAATA	6.29878	APD4 (ABERRANT POLLEN DEVELOPMENT 4)
AT4G23560	TCTATATA/TGTATATA	4.13591	AtGH9B15 (glycosyl hydrolase 9B15) | GH9B15 (glycosyl hydrolase 9B15)
	TGTCTATA/TCTATATA
	TGTATAGA/TATATATA
	TGAATATA
AT3G11480	TGTATTTA	3.947	ATBSMT1 | BSMT1, S-adenosyl-L-methionine-dependent methyltransferases superfamily protein
AT1G03020	TGTATATG/TGTATTTA	3.57691	GRXS1 | ROXY16, Thioredoxin superfamily protein
	TTTATATA/TATATATA
AT2G15020	TGGATATA/TGTAAATA	2.96768	hypothetical protein
AT1G35730	TATATATA	2.76035	APUM9 (pumilio 9) | PUM9 (pumilio 9)
AT1G01580	CGTATATA	2.64583	ATFRO2 (FERRIC REDUCTION OXIDASE 2) | FRD1 (FERRIC CHELATE REDUCTASE DEFECTIVE 1) | FRO2 (ferric reduction oxidase 2)
AT2G30540	TTTATATA/TATATATA	2.59667	ROXY7, Thioredoxin superfamily protein
AT3G22275	TGTATAAA	2.44667	JAZ13 (JAsmonate ZIM-domain protein 13)
AT1G65890	TGTATGTA/TGTCTATA	2.27618	AAE12 (acyl activating enzyme 12)
	TCTATATA/TATATATA
AT5G24150	TGCATATA/TGTGTATA	2.14935	SQE5 (SQUALENE MONOOXYGENASE 5) | SQP1, FAD/NAD(P)-binding oxidoreductase family protein
	TGTATATT
AT2G02000	TGTATATT	2.14479	GAD3 (glutamate decarboxylase 3)
AT1G61120	TGTATATA	2.14061	GES (GERANYLLINALOOL SYNTHASE) | TPS04 (terpene synthase 04) | TPS4 (TERPENE SYNTHASE 4)
AT2G41810	TGTATTTA/TTTATATA	2.07449	imidazolonepropionase (Protein of unknown function, DUF642)
	TATATATA
AT4G12320	TGTATAAA	1.94009	CYP706A6 (cytochrome P450, family 706, subfamily A, polypeptide 6)
AT1G48400	TATATATA	1.93183	F-box/RNI-like/FBD-like domains-containing protein
AT3G25180	TGTTTATA/TGTATAAA	1.93093	CYP82G1 (cytochrome P450, family 82, subfamily G, polypeptide 1)
AT3G21352	TGTATATA/TATATATA	1.91868	transmembrane protein
AT5G45310	TGTATGTA/TGTTTATA	1.89187	coiled-coil protein
AT1G29920	TTTATATA/TGTATATC	1.84261	AB165 | CAB2 (chlorophyll A/B-binding protein 2) | LHCB1.1 (LIGHT HARVESTING CHLOROPHYLL A/B-BINDING PROTEIN 1.1)
AT3G56290	TGTATACA	1.82384	potassium transporter
AT1G80340	TATATATA	1.78166	ATGA3OX2 (ARABIDOPSIS THALIANA GIBBERELLIN-3-OXIDASE 2) | GA3OX2 (gibberellin 3-oxidase 2) | GA4H
AT1G29700	TGTAAATA/ TGTATATG	1.76956	Metallo-hydrolase/oxidoreductase superfamily protein
AT5G35970	TGTATATG/TGTATATT	1.75907	P-loop containing nucleoside triphosphate hydrolases superfamily protein
AT1G56650	TGTGTATA	1.75729	AtPAP1 (Arabidopsis thaliana production of anthocyanin pigment 1) | MYB75 (MYELOBLASTOSIS PROTEIN 75) | PAP1-D | SIAA1 (SUC-INDUCED ANTHOCYANIN ACCUMULATION 1)
AT5G57785	TCTATATA/TATATATA	1.73981	hypothetical protein
	AGTATATA/ TTTATATA
AT5G65870	AGTATATA/TATATATA	1.67498	ATPSK5 (phytosulfokine 5 precursor) | PSK5 | PSK5 (phytosulfokine 5 precursor)
AT4G38860	TGTATATA/TATATATA	1.66269	SAUR16 (SMALL AUXIN UPREGULATED RNA 16)
	TGTATAAA
AT5G41900	TGAATATA/ AGTATATA	1.63565	alpha/beta-Hydrolases superfamily protein
AT1G29660	AGTATATA	1.60471	GGL5, GDSL-like Lipase/Acylhydrolase superfamily protein
AT1G19150	TTTATATA/TATATATA	1.57871	LHCA2*1 | Lhca6 (photosystem I light harvesting complex gene 6)
AT4G36570	TGTATTTA	1.56309	ATRL3 (RAD-like 3) | RL3 (RAD-like 3)
AT4G09350	TGTATATA/AGTATATA	1.56053	CRRJ (CHLORORESPIRATORY REDUCTION J) | DJC75 (DNA J protein C75) | NdhT (NADH dehydrogenase-like complex T)
AT5G38430	TGTATATT	1.55945	RBCS1B (Rubisco small subunit 1B)
AT1G20810	AGTATATA	1.54362	FKBP-like peptidyl-prolyl cis-trans isomerase family protein
